# MatP local enrichment delays segregation independently of tetramer formation and septal anchoring in *Vibrio cholerae*

**DOI:** 10.1101/2024.02.08.578905

**Authors:** Elena Espinosa, Jihane Challita, Jean-Michel Desfontaines, Christophe Possoz, Marie-Eve Val, Didier Mazel, Martial Marbouty, Romain Koszul, Elisa Galli, François-Xavier Barre

## Abstract

*Vibrio cholerae* harbours a primary chromosome derived from the monochromosomal ancestor of the Vibrionales (ChrI) and a secondary chromosome derived from a megaplasmid (ChrII). The coordinated segregation of the replication terminus of both chromosomes (*TerI* and *TerII)* determines when and where cell division occurs. ChrI encodes a homolog of *<u>Escherichia coli</u>* MatP, a protein that binds to a DNA motif (*matS*) that is overrepresented in replication termini. Here, we use a combination of deep sequencing and fluorescence microscopy techniques to show that *V. cholerae* MatP structures TerI and TerII into macrodomains, targets them to mid-cell during replication, and delays their segregation, thus supporting that ChrII behaves as a bona fide chromosome. We further show that the extent of the segregation delay mediated by MatP depends on the number and local density of *matS* sites, and is independent of its assembly into tetramers and any interaction with the divisome, in contrast to what has been previously observed in *E. coli*.
