## Supplementary material for "MatP local enrichment delays segregation independently of tetramer formation and septal anchoring in *Vibrio cholerae*": sup data 1

### Sheet: Sheet1
Replicon	Location	L	Motif	R	P-value	Score
1	864642	ACGCCCAATA	GTTACCGCATCAC	CTTGATGGGC		3.77
1	951230	CTGAAAAAAG	GTGACCGTGTCGC	TCTGATGATG		6.62
1	1138281	GTGGCAGAAC	GTGACATTGTCTC	TAGATGTGCA		3.62
1	1209795	AGCATGCAAC	GCGACACTGTAAC	TTAATGTCAC	1.54E-06	5.94
1	1276347	AGACTCATCG	GTGACAATGTCAC	TGGATTGGAA	3.96E-08	11.34
1	1306375	ATTCTCGTTT	GCTACAAGGTCAC	GTATTAGTGG	8.71E-06	3.66
1	1324315	AGTGGGCGGA	GTGACCACGTCAC	TTGTACGCCA	1.11E-07	9.85
1	1361073	TTGGTTCTGC	ATTACGGTGTCAC	CTATTGGGAT	2.61E-06	5.40
1	1380233	TGCCACGCGC	AATACGCTGTCAC	TGACCGTCAA		3.39
1	1400951	TATCGTTCAG	GTGACATTGTCAC	TAAATCAAAT	3.96E-08	11.34
1	1409332	TGTAATGCTT	GTAACGGTGTCAC	TTTCGCCGCA	3.93E-06	4.91
1	1419564	TGAACCTGTC	ATTACGTTGTCAC	ATTTTGAAAT	1.03E-06	6.82
1	1430331	TTAGTTGATG	GTGACGTTGTCAC	TATGAAAGTC	1.31E-08	12.95
1	1452857	AGAACCCGAG	GTGACAATGTCAC	AGAGTAATAA	3.96E-08	11.34
1	1452897	ATTTCACTTG	GTGACAATGTCAC	GCAGCCCAGC	3.96E-08	11.34
1	1460169	CGACATGAAA	GTTACAACGTCAT	GGCACTTAAG	2.26E-06	5.59
1	1460890	TGCAAACCAA	GTTACGCGGTCAC	TCACATTTCG	3.27E-07	8.38
1	1481992	CCAGCTATTT	GTCACCGCGTAAC	GCAGAACAAT	1.83E-06	5.77
1	1482288	GACGCAAAAA	GTCACGTTGTCAC	TATTGTGCGA	1.43E-06	6.51
1	1485814	ATGTGATTGC	GCTACAGTGTAAC	GGGAAGCCTG	4.51E-06	4.50
1	1491315	TCCCAACTGA	GTTACGCGGTCAC	TATGCGCAGC	3.27E-07	8.38
1	1495574	ATAATGGTGC	GTTACCATGTCAC	CAAAAAAATT	8.86E-07	6.78
1	1496383	GATGTGCAAC	GTGACCACGTCAC	GCTTATGACC	1.11E-07	9.85
1	1496733	CTATTTTCTC	GTTACGCGGTCAC	TATACCGGTT	3.27E-07	8.38
1	1499318	AACTGGTGAC	GTGACAACGTATC	GTAGAAACGC	1.68E-06	6.13
1	1503225	CAGACAGTGG	GTTACGCTGTCAC	TGTATAACAA	8.13E-08	10.30
1	1510109*	TGCATAACGT	GCTACAACGTCAC	TTCTTGGCGG	2.61E-06	5.04
1	1514960*	TGCATAACGT	GCTACAACGTCAC	TTCTTGGCGG	2.61E-06	5.04
1	1525838	ATGATTATTA	GTGACATTGTCAC	TGTACTTACG	3.96E-08	11.34
1	1529583	CTGCTCGCCA	GTGACGTTGTAAC	CAGAGGCAGT	1.99E-07	9.11
1	1542285	CACACAGGGA	GTGACAATGTCAC	TATAAGCGGC	3.96E-08	11.34
1	1547514	GATCCAACCA	GTGACAGTGTAAT	GAAAAGTGCC	1.83E-06	5.83
1	1547855	GGCCTAAAAC	GTGACAACGTCTC	TTTTGCTTCA	1.03E-06	6.82
1	1554315	CCACTCTGAG	GTGACATTGTCAC	TCGATGGTGT	3.96E-08	11.34
1	1584670	CCGAACGCGA	GTGACAACGTCAC	CATGCTAATA	1.31E-08	12.95
1	1589578	CGCACTTTAC	GTGACAGTGTCGC	GGAAAAAAGC	3.54E-07	8.05
1	1614244	AATGTGTACC	GTCACACCGTCAC	TGTTCTCGCC	8.86E-07	6.70
1	1634593	GCGACCTTGG	GTGACACTGTCAC	CCAAGTGTTC	6.82E-08	10.55
1	1663662	TGCAATTTTC	GCGACACTGTCAC	GCAGTGCCGA	3.54E-07	8.05
1	1704812	CCAGAACGGC	GTGACATTGTCAC	GAGAAGATCC	3.96E-08	11.34
1	1757975	TAACCTTCGT	GTGACAGAGTCAC	AACCACATCT	7.74E-07	7.16
1	1797295	AGTGATGCCC	GTGATGTTGTAAC	GCCGATACTC	3.46E-06	5.12
1	1903191	CAGCGTCATG	GTGACCATGTCAC	CGTTAGCAAT		9.23
2	109	CATTTTAAAT	ATTACAGTGTCAC	TTATTTACAA	3.46E-06	4.95
2	188791	ATTGGCGAGC	GTTGCACTGTCAC	TCGTCAGCGG		3.04
2	244302	CACCGTTAAA	GTGACAGAGTAAC	TGCCTGCTTT	1.29E-06	6.39
2	253443	ACCACATGAC	GTGACAAGGTGAC	CGTTTGGCGT		3.66
2	296649	CGTTCCGCCA	GTCACAATGTCAC	ACCCGCGAGT		7.83
2	324952*	ACCGCATATT	GTGACAACGTAGC	GGCAGTCAAA	3.27E-07	8.50
2	326029*	AACAGGGAAC	GCTACACTGTCAC	TGGCTGCGAG	6.31E-07	7.31
2	384332*	ACCGCATATT	GTGACAACGTAGC	GGCAGTCAAA	3.27E-07	8.50
2	403746*	TGGTTAAGGT	GTGATGCGGTCAC	TTTTGTATTA	3.03E-06	5.23
2	408474*	TGGTTAAGGT	GTGATGCGGTCAC	TTTTGTATTG	3.03E-06	5.23
2	421926*	AACAGGGAAC	GCTACACTGTCAC	TGGCTGCGAG	6.31E-07	7.31
2	450961	AGCGCAATCC	GTCACAACGTCAC	GTATTAATCA	2.85E-07	8.50
2	453169	CAATATTCGG	GTGACGTTGTCAC	CAAGGTTCAG	1.31E-08	12.95
2	471499	TTCAAAAAGC	GTTACGCGGTGAC	GAAGTGACGA	1.83E-06	5.77
2	479599	GAGATTATCG	GTTACGTTGTGAC	GGCTTTAGTG	5.19E-07	7.58
2	486041	TTTGATGACG	GTGACATCGTCAC	CTTTTTTCAG	6.90E-07	7.40
2	495572	CTCAAAGTCG	GTGACATTGTCAC	GCAAAAGGCG	3.96E-08	11.34
2	497814	GATGGTAATA	GTGACAATGTCAC	TGTTACTTTT	3.96E-08	11.34
2	505829	ACCAATAGAA	GCGACAGTGTCAC	AACAAACATT	8.39E-07	6.78
2	506171	CCGTCAGATC	GTTACATTGTCAC	AGTTTCTATG	9.96E-08	9.99
2	507946	AACTGATAAG	GTTGCAACGTCAC	GAGTTGATGA	5.50E-06	4.46
2	509137	GCGGAGTTGA	GTGACAACGTCAC	CCGTCTCCTA	1.31E-08	12.95
2	522018	ATCTACTAAA	GTTACGCGGTGAC	AGAATAGATT	1.83E-06	5.77
2	533562	CCGTATTTTC	GTGACACTGTAAC	GCAGAGATCA	3.99E-07	8.05
2	550935	CTCAACTCGA	GTTACATTGTCAC	TAAAGATGAC	9.96E-08	9.99
2	554999	AAGGCTCAGG	GTTACAACGTCAC	TCAAAACTAT	1.99E-07	9.11
2	580205	GCCAAGTTGG	GTTACGCGGTAAC	GTAGCGTACC	1.43E-06	6.16
2	587057	AGGGGGAGCA	GTTACGCGGTGAC	CTGAGCCGCT		5.77
2	591109	TTGCTTTTGA	GTGACAACGTCAC	TGAGCTAAAA	1.31E-08	12.95
2	600258	TACTGAGGTC	GATACAGTGTCAC	GCCAAGCCCA		4.43
2	631462	TCCATCAGCT	GAGACTTGGTCAC	CGAGTGATTA		3.29
2	633517	GATTCAAAAA	GTGACAATGTCAC	ACTAAAAAAT	3.96E-08	11.34
2	691432	TCCGGCGCTC	GTTACGCGGTCAC	TGACTCTGAG	3.27E-07	8.38
2	725749	ATCACCAATC	GTGACATTGTCAC	CGATATCCAC	3.96E-08	11.34
2	734678	GAATGAAAGT	GTTACTGTGTCAC	TAAGAACAGA	2.61E-06	5.40
MatP-bound N16961 V. cholerae matS sites. Replicon 1 and 2: ChrI and ChrII, respectively; Location: Location of the central base of the motif; Motif: motif sequence; L and R: sequence on the left and right side of the motif, respectively; P-values: Meme P-value; Score: MCAST score. Sites falling within the MatP domains of ChrI and ChrII are highlighted in bold. Stars indicate sites present in rep…
