## Supplementary material for "MatP local enrichment delays segregation independently of tetramer formation and septal anchoring in *Vibrio cholerae*": sup data 2

### Sheet: Sheet1
Replicon	Location	L	Motif	R	Score
1	26263	CATTCCTGGA	GTGATTTTGTCAC	AGTTGGAGAT	4.22
1	210921	TAAACCAAGC	GCGACACGGTCGC	CGCGGCGAGG	3.51
1	290739	GCGTCGCGTG	ACGATGTTGTCAC	AGCTGTTTTC	3.08
1	370153	GTGGCTGATG	GCGACATTGTGGC	GCTGATGGGA	3.12
1	388819	TTCGATTTCC	GTGACCACATCGC	GCGCAAACAC	4.29
1	533589	CCGACCATCG	ACTACGTGGTCAC	TAAGATCCCT	4.22
1	555196	TTGGAAGAAG	GTCACAACGTCAT	CCACACGGCC	5.23
1	678363	GGTTTGGTCG	GTGGCATCGTCAC	CGCCATGCTG	3.50
1	772344	GGCCATGGTC	GCGACCCCGTCAC	CAGCGATAGT	4.38
1	802493	TACAATAACG	GTAACGTTGTCGC	AGGGGTGCCG	3.29
1	911430	ACTCACCTGC	GCCACAACGTAAC	CGCTGAAGGT	4.17
1	911688	ATTGTGCACA	GTGACCGTGTCAT	CTCCAACTCC	5.31
1	998023	CCACCCAAAA	GTGACATTGTGGC	GAGCAGTGAT	4.29
1	1016217	AACTCACCCG	GTGGCAGTGTCAC	TGCAGGGATG	5.16
1	1025418	CAAGCTAAAG	GCGACAAAGTAAC	TGGTAAGATC	3.70
1	1059000	GCAACAAAAA	GTCACGTGGTGAC	TGGCGCTGAA	3.50
1	1178182	TCGATATTTT	GCTACGTGGTCGC	TATTGGCAAT	3.73
1	1216059	CATCTCTACA	GTGACTTTGTCAC	CAGTCAGAAT	7.58
1	1234571	GCGCAGCAGG	GTGGCAGTGTCGC	CCATTGGCGC	3.86
1	1256932	CAAATGAGTG	GCGACAGTGTAGC	GAAACTCTTT	3.95
1	1349063	ACACTGGCTG	GTGACACTGCGAC	CAAAGGTGTC	3.39
1	1350503	GACAGCATCA	GTTACAGCATCGC	GCAAGAGCAC	3.50
1	1565169	GCTGTTTGTC	GTGATGATGTCAC	CCGATATCGT	4.05
1	1665831	ATGATCCGTG	GTGATGTTGTCAC	CCAAAATCGC	6.94
1	1684838	ACTCGGGAAC	GCGATTTTGTCAC	TAGCTCCCGG	3.08
1	1777250	AATGGCCGCC	ATTACACTGTGAC	TCCTGCATCA	3.95
1	1835633	GGCACCATTC	GCGACAACGTGAC	GCTAGGCAAA	3.46
1	1842560	CGCTCACTCG	GTCACGTGGTCAC	GATTTATCGC	5.30
1	1865518	TTGCGCGTTC	GTGATATTGTGAC	GGCGCAAGCT	4.32
1	1884080	GCGCGAAATC	GTCACCGCATAAC	CTAATCGTTC	3.05
1	1886819	GCCAACACTG	GTGATGGTGTGAC	CAGAACCACC	3.62
1	1889538	AGTTTTTGGC	GCAACACGGTCAC	AAAAGCCATC	3.12
1	1930797	ATCGTGTGCA	GTAACAGGGTCAC	CGTTAGACCA	3.56
1	1937215	CGCACCGCTT	GTGGCAGTGTCAC	AAAGACTCGC	5.16
1	1956392	AAGCACACGA	GTCACCACGTCAT	CCGCTTCGGT	4.22
1	1966409	GAGCATGTGC	GCGACGATGTCAC	TTTTCACTAC	5.59
1	2060658	GATCCTACGC	GTGACCAAGTAAT	CGCTTGGTTC	3.29
1	2130703	TTACGAGACA	GTGACACCGTGGC	TCGCTTCTCT	3.80
1	2147231	GATGATGTTA	GTGACCGAGTCAC	CGATACGATA	5.77
1	2219345	GTAGCTCACA	GTTACATTGCAAC	TCATTGAGCA	3.56
1	2282549	ATTTTTGTAG	GTGATGATGTCAC	CAAGCTTCAA	4.05
1	2593316	GAGCCTGAAG	GCTACATTGTCGC	ACTGGGCTAT	4.29
1	2614541	AATACCGTCG	GTGACAGCATTAC	CAATATTGAT	3.05
1	2673595	CTTGTATATG	GTCACAGCGTTAC	ACACCAACTA	3.89
1	2786395	CGCTTGATGG	GTGACAAAGTCTC	CGCCATCAAC	4.17
1	2792457	TTGCCCCGGC	GCGATTTTGTCAC	AAATACCGAG	3.08
1	2796742	CGCGTCAGTG	GCGACCAAGTCAC	GCGTCAACGC	3.29
1	2798514	CTATTGATAG	GTGGCAGTGTCGC	GACCACACTG	3.86
1	2824868	AAATATCCTT	GTGGCAACATCAC	CACAATATGC	3.23
2	191732	ATCATCCGGC	GTGACAAAATCGC	GTCCTTGTAA	3.08
2	214806	GGCAGTATCG	ATGACTTTGTGAC	TGGTGAAAAA	3.05
2	254847	TTTTGATGAG	GTGACTTGGTCAC	TGGGTACGGA	6.17
2	255283	GCCGATATGG	GTGACAGCATCGC	GCTCAGCTTA	4.91
2	285109	GGTCATTTTA	GTGACCATATCGC	TGATGGTGTT	3.89
2	408879	TTTGATAAAT	GTGACAAAGTCTC	AGATGCAGAA	4.17
2	415559	GCGTCATCCA	GAAACGTTGTCAC	ACATAGCCGA	3.29
2	554074	TCACAATTTT	GCGACGCTGCCAC	GGTCTGGCTA	4.26
2	583403	GAAAAAAGGG	GTGATGAGGTCAC	GCCTGAGCAA	3.19
2	629539	CACGTTAACC	GTCACACCGTATC	GTGCGCCTTC	3.15
2	636092	GAGTCAAGCG	GTGACAGTGTTAT	CGCTACTCTC	3.08
2	664692	TTGTAGGCTA	GTGACAATGTCTT	TAACCCGATG	3.80
2	720936	CGCACGCAGT	GTCACATCGTCAC	CGGGGATCTG	5.04
2	730526	CACATTAGGC	GTGACATTATCAC	TCGATGATTT	3.66
2	810605	AGCAAACCCA	ATTACACTGTCGC	TGACTATTTA	3.05
2	848898	TTGCACGACT	GTGGCAAAGTCAC	CACGCCAGAA	3.62
2	1065661	ATAACGATGT	GTGACCACATCGC	GGCTAAATCG	4.29
N16961 V. cholerae matS sites not bound by MatP. Replicon 1 and 2: ChrI and ChrII, respectively; Location: location of the central base of the motif; Motif: motif sequence; L and R: sequence on the left and right side of the motif, respectively; Score: MCAST score. Sites falling within the MatP domains of ChrI and ChrII are highlighted in bold.
