## Supplementary material for "MatP local enrichment delays segregation independently of tetramer formation and septal anchoring in *Vibrio cholerae*": sup data 3

### Sheet: Sheet1
Strain	Genotype	Labelled loci: 1st + 2nd	Total	<=33	33< <75	>=75	1st locus		2nd locus
							young	old	young	old
EGV712	matP3flag	parST1-DI + lacO-DII	2846	900	1243	703	899	168	870	256
EGV114	matP+	parST1-DI + lacO-R4I	1113	337	494	282	337	22	337	223
EGV324	matP+	parST1-OI + lacO-DI	3032	995	1243	794	981	769	995	101
EGV325	matP+	parST1-OI + lacO-DII	3069	941	1372	756	938	729	940	190
EGV338	matP+	parST1-OI + lacO-R2I	1899	627	769	503	494	503	619	488
EGV339	matP+	parST1-OI + lacO-L5I	2499	752	1132	615	746	588	752	181
EGV340	matP+	parST1-OI + lacO-R5I	1393	466	544	383	292	379	465	168
EGV341	matP+	parST1-OI + lacO-R4I	2056	665	835	556	517	551	664	424
EGV342	matP+	parST1-OI + lacO-L2II	1982	620	864	498	566	492	620	292
EGV343	matP+	parST1-OI + lacO-R3II	1888	632	758	498	534	498	632	355
EGV346	matP+	parST1-OI + lacO-OII	2044	664	830	550	375	545	651	515
EGV381	matP+	parST1-OI + lacO-L6I	2552	806	1100	646	785	639	777	129
EGV382	matP+	parST1-OI + lacO-R6I	2308	769	920	619	686	592	704	10
EGV360 (1)	matP+	parST1-DI + lacO-DII	2583	754	1199	630	443	12	381	107
EGV360 (2)	matP+	parST1-DI + lacO-DII	1386	451	593	342	754	103	737	265
GDV548 (3)	matP+	lacO-DI + parST1-DII	2426	745	1070	611	745	107	745	305
EGV468 (4)	matP+	parST1-DI + lacO-DII	2729	818	1230	681	818	103	738	146
EGV475	matP+	parST1-DI + lacO-L5I	2799	794	1319	686	794	110	765	300
EGV476	matP+	parST1-DI + lacO-R5I	3741	1095	1741	905	1095	137	1067	305
EGV477	matP+	parST1-DI + lacO-L6I	2789	736	1370	683	736	151	687	191
EGV478	matP+	parST1-DI + lacO-R6I	3157	591	1785	781	591	145	554	189
EGV494	matP+	lacO-DII + parST1-L2II	2415	796	997	622	796	206	719	423
EGV498	matP+	lacO-DII + parST1-R3II	3462	703	1968	791	703	190	638	485
EGV326	ΔmatP	parST1-OI + lacO-DI	2033	651	863	519	640	482	651	241
EGV327	ΔmatP	parST1-OI + lacO-DII	3746	1206	1590	950	1009	934	1199	600
EGV330	ΔmatP	parST1-OI + lacO-R2I	2405	795	969	641	490	629	735	610
EGV331	ΔmatP	parST1-OI + lacO-L5I	1499	487	615	397	415	393	486	285
EGV332	ΔmatP	parST1-OI + lacO-R5I	1915	618	812	485	591	472	618	319
EGV333	ΔmatP	parST1-OI + lacO-R4I	1647	534	671	442	396	434	534	350
EGV334	ΔmatP	parST1-OI + lacO-L2II	2218	714	935	569	623	528	713	344
EGV335	ΔmatP	parST1-OI + lacO-R3II	1987	637	849	501	590	492	635	403
EGV347	ΔmatP	parST1-OI + lacO-OII	2460	817	977	666	443	663	783	625
EGV392	ΔmatP	parST1-OI + lacO-L6I	2137	720	845	572	397	564	662	343
EGV393	ΔmatP	parST1-OI + lacO-R6I	1842	595	776	471	314	459	575	203
EGV479	ΔmatP	parST1-DI + lacO-L5I	3445	1017	1598	830	1017	493	962	568
EGV480	ΔmatP	parST1-DI + lacO-R5I	3689	571	2259	859	571	520	533	616
EGV481	ΔmatP	parST1-DI + lacO-L6I	2728	647	1452	629	647	366	592	390
EGV482	ΔmatP	parST1-DI + lacO-R6I	3652	501	2238	913	500	537	441	568
EGV495	ΔmatP	lacO-DII + parST1-L2II	2865	849	1343	673	847	319	772	450
EGV499	ΔmatP	lacO-DII + parST1-R3II	3301	441	2080	780	441	351	399	470
EGV224	MCH1	parST1-DII + lacO-OI	1639	538	658	443	538	122	464	440
EGV225	MCH1	parST1-DII + lacO-L5I	2107	683	881	543	683	62	683	452
EGV226	MCH1	parST1-DII + lacO-R5I	2446	802	1002	642	802	131	802	406
EGV229	MCH1	parST1-DII + lacO-L1II	1687	544	701	442	544	77	543	116
EGV232	MCH1	parST1-DII + lacO-OII	1974	638	804	532	638	53	638	129
EGV233	MCH1	parST1-DII + lacO-R1I	1795	598	734	463	598	112	560	455
EGV234	MCH1	parST1-DII + lacO-R3I	1802	577	775	450	575	97	571	432
EGV266	MCH1	parST1-DII + lacO-R3II	2086	682	855	549	682	113	681	224
EGV267	MCH1	parST1-DII + lacO-L6I	1695	556	710	429	556	55	556	279
EGV313	MCH1	parST1-DII + lacO-R1II	2125	702	888	535	702	105	700	325
EGV241	MCH1 ΔmatP	parST1-DII + lacO-L5I	2510	826	1058	626	822	370	817	526
EGV242	MCH1 ΔmatP	parST1-DII + lacO-OII	2156	686	933	537	686	261	686	276
EGV448	MCH1 ΔmatP	parST1-DII + lacO-R3II	2785	862	1241	682	859	588	840	595
EGV449	MCH1 ΔmatP	parST1-DII + lacO-L6I	2408	639	1184	585	638	503	612	517
EGV450	MCH1 ΔmatP	parST1-DII + lacO-R1II	1432	433	666	333	432	264	405	297
EGV451	MCH1 ΔmatP	parST1-DII + lacO-OI	2646	618	1449	579	618	527	496	428
EGV503 (1)	displaced matS	parST1-DI + lacO-DII	2846	873	1270	703	873	234	760	243
EGV503 (2)	displaced matS	parST1-DI + lacO-DII	3196	1042	1377	777	1041	130	1037	130
EGV503 (3)	displaced matS	parST1-DI + lacO-DII	3469	973	1693	803	972	114	964	122
EPV498 (1)	TerI inversion	parST1-DI + lacO-DII	3960	694	2349	917	693	475	636	291
EPV498 (2)	TerI inversion	parST1-DI + lacO-DII	4547	1394	2079	1074	1392	584	1377	554
EPV498 (3)	TerI inversion	parST1-DI + lacO-DII	3777	1155	1747	875	1155	432	1148	451
EGV452	Δdimer	parST1-OI + lacO-DI	4634	1515	1909	1210	635	1174	1371	522
EGV456	Δdimer	parST1-OI + lacO-DII	3295	1055	1391	849	941	831	985	417
EGV454	Δtetra	parST1-OI + lacO-DI	3512	1090	1517	905	938	844	987	88
EGV455	Δtetra	parST1-OI + lacO-DII	2507	793	1068	646	607	635	719	209
EGV336	ΔzapA	parST1-OI + lacO-DI	2228	707	972	549	501	546	707	107
EGV337	ΔzapA	parST1-OI + lacO-DII	2188	702	952	534	495	532	700	318
EGV328	ΔzapB	parST1-OI + lacO-DI	3278	974	1520	784	969	761	974	82
EGV329	ΔzapB	parST1-OI + lacO-DII	3933	1145	1832	956	1136	924	1145	347
Number of analysed cells in fluorescence microscopy snapshots. Total: doubly labelled oriented cells; <=33: cells at a cell cycle stage lower than 33%; 33< >75: cells at a cell cycle stage strictly higher than 33% and lower than 75%; >=75: cells at a cell cycle stage higher than 75%; young: cells at a cell cycle stage lower than 33% with a single spot for the indicated locus; old: cells at a cell…
