## Supplementary material for "MatP local enrichment delays segregation independently of tetramer formation and septal anchoring in *Vibrio cholerae*": sup data 4

### Sheet: Sheet1
Replicon	Genomic	L	Motif	R	Domain length
	Location				and site density
1	864641	ACGCCCAATA	GTTACCGCATCAC	CTTGATGGGC
1	951229	CTGAAAAAAG	GTGACCGTGTCGC	TCTGATGATG
1	1138280	GTGGCAGAAC	GTGACATTGTCTC	TAGATGTGCA	377 kb
1	1209794	AGCATGCAAC	GCGACACTGTAAC	TTAATGTCAC	6.9 sites/100kb
1	1276346	AGACTCATCG	GTGACAATGTCAC	TGGATTGGAA
1	1306374	ATTCTCGTTT	GCTACAAGGTCAC	GTATTAGTGG
1	1324314	AGTGGGCGGA	GTGACCACGTCAC	TTGTACGCCA
1	1361072	TTGGTTCTGC	ATTACGGTGTCAC	CTATTGGGAT
1	1380232	TGCCACGCGC	AATACGCTGTCAC	TGACCGTCAA
1	1400950	TATCGTTCAG	GTGACATTGTCAC	TAAATCAAAT
1	1409331	TGTAATGCTT	GTAACGGTGTCAC	TTTCGCCGCA
1	1419563	TGAACCTGTC	ATTACGTTGTCAC	ATTTTGAAAT
1	1430330	TTAGTTGATG	GTGACGTTGTCAC	TATGAAAGTC
1	1452856	AGAACCCGAG	GTGACAATGTCAC	AGAGTAATAA
1	1452896	ATTTCACTTG	GTGACAATGTCAC	GCAGCCCAGC
1	1460168	CGACATGAAA	GTTACAACGTCAT	GGCACTTAAG
1	1460889	TGCAAACCAA	GTTACGCGGTCAC	TCACATTTCG
1	1481991	CCAGCTATTT	GTCACCGCGTAAC	GCAGAACAAT
1	1482287	GACGCAAAAA	GTCACGTTGTCAC	TATTGTGCGA
1	1485813	ATGTGATTGC	GCTACAGTGTAAC	GGGAAGCCTG
1	1491314	TCCCAACTGA	GTTACGCGGTCAC	TATGCGCAGC
1	1495573	ATAATGGTGC	GTTACCATGTCAC	CAAAAAAATT
1	1496382	GATGTGCAAC	GTGACCACGTCAC	GCTTATGACC
1	1496732	CTATTTTCTC	GTTACGCGGTCAC	TATACCGGTT
1	1499317	AACTGGTGAC	GTGACAACGTATC	GTAGAAACGC
1	1503224	CAGACAGTGG	GTTACGCTGTCAC	TGTATAACAA
1	1510108	TGCATAACGT	GCTACAACGTCAC	TTCTTGGCGG
1	1514959	TGCATAACGT	GCTACAACGTCAC	TTCTTGGCGG
2	1861861	GAATGAAAGT	GTTACTGTGTCAC	TAAGAACAGA	546 kb
2	1870790	ATCACCAATC	GTGACATTGTCAC	CGATATCCAC	6.2 sites/100kb
2	1905107	TCCGGCGCTC	GTTACGCGGTCAC	TGACTCTGAG
2	1963022	GATTCAAAAA	GTGACAATGTCAC	ACTAAAAAAT
2	1965077	TCCATCAGCT	GAGACTTGGTCAC	CGAGTGATTA
2	1996281	TACTGAGGTC	GATACAGTGTCAC	GCCAAGCCCA
2	2005430	TTGCTTTTGA	GTGACAACGTCAC	TGAGCTAAAA
2	2009482	AGGGGGAGCA	GTTACGCGGTGAC	CTGAGCCGCT
2	2016334	GCCAAGTTGG	GTTACGCGGTAAC	GTAGCGTACC
2	2041540	AAGGCTCAGG	GTTACAACGTCAC	TCAAAACTAT
2	2045604	CTCAACTCGA	GTTACATTGTCAC	TAAAGATGAC
2	2062977	CCGTATTTTC	GTGACACTGTAAC	GCAGAGATCA
2	2074521	ATCTACTAAA	GTTACGCGGTGAC	AGAATAGATT
2	2087402	GCGGAGTTGA	GTGACAACGTCAC	CCGTCTCCTA
2	2088593	AACTGATAAG	GTTGCAACGTCAC	GAGTTGATGA
2	2090368	CCGTCAGATC	GTTACATTGTCAC	AGTTTCTATG
2	2090710	ACCAATAGAA	GCGACAGTGTCAC	AACAAACATT
2	2098725	GATGGTAATA	GTGACAATGTCAC	TGTTACTTTT
2	2100967	CTCAAAGTCG	GTGACATTGTCAC	GCAAAAGGCG
2	2110498	TTTGATGACG	GTGACATCGTCAC	CTTTTTTCAG
2	2116940	GAGATTATCG	GTTACGTTGTGAC	GGCTTTAGTG
2	2125040	TTCAAAAAGC	GTTACGCGGTGAC	GAAGTGACGA
2	2143370	CAATATTCGG	GTGACGTTGTCAC	CAAGGTTCAG
2	2145578	AGCGCAATCC	GTCACAACGTCAC	GTATTAATCA
2	2174613	AACAGGGAAC	GCTACACTGTCAC	TGGCTGCGAG
2	2188065	TGGTTAAGGT	GTGATGCGGTCAC	TTTTGTATTG
2	2192793	TGGTTAAGGT	GTGATGCGGTCAC	TTTTGTATTA
2	2212207	ACCGCATATT	GTGACAACGTAGC	GGCAGTCAAA
2	2270510	AACAGGGAAC	GCTACACTGTCAC	TGGCTGCGAG
2	2271587	ACCGCATATT	GTGACAACGTAGC	GGCAGTCAAA
2	2299890	CGTTCCGCCA	GTCACAATGTCAC	ACCCGCGAGT
2	2343096	ACCACATGAC	GTGACAAGGTGAC	CGTTTGGCGT
2	2352237	CACCGTTAAA	GTGACAGAGTAAC	TGCCTGCTTT
2	2407748	ATTGGCGAGC	GTTGCACTGTCAC	TCGTCAGCGG
1	2600166	CTGCTCGCCA	GTGACGTTGTAAC	CAGAGGCAGT	268 kb
1	2618083	GATCCAACCA	GTGACAGTGTAAT	GAAAAGTGCC	4.5 sites/100kb
1	2618424	GGCCTAAAAC	GTGACAACGTCTC	TTTTGCTTCA
1	2624884	CCACTCTGAG	GTGACATTGTCAC	TCGATGGTGT
1	2655239	CCGAACGCGA	GTGACAACGTCAC	CATGCTAATA
1	2660147	CGCACTTTAC	GTGACAGTGTCGC	GGAAAAAAGC
1	2684813	AATGTGTACC	GTCACACCGTCAC	TGTTCTCGCC
1	2705162	GCGACCTTGG	GTGACACTGTCAC	CCAAGTGTTC
1	2734231	TGCAATTTTC	GCGACACTGTCAC	GCAGTGCCGA
1	2775381	CCAGAACGGC	GTGACATTGTCAC	GAGAAGATCC
1	2828544	TAACCTTCGT	GTGACAGAGTCAC	AACCACATCT
1	2867864	AGTGATGCCC	GTGATGTTGTAAC	GCCGATACTC
1	2973760	CAGCGTCATG	GTGACCATGTCAC	CGTTAGCAAT
MatP-bound matS sites in MCH1. The table indicates the location of the central base of each site, its sequence and the sequence of 10 bp on its left (L) and right (R) side, the length of the MatP domains and their site density.
