## Supplementary material for "MatP local enrichment delays segregation independently of tetramer formation and septal anchoring in *Vibrio cholerae*": sup data 5

### Sheet: Sheet1
Replicon	Location	L	Motif	R	Domain length
1	864642	ACGCCCAATA	GTTACCGCATCAC	CTTGATGGGC
1	951230	CTGAAAAAAG	GTGACCGTGTCGC	TCTGATGATG
1	1138281	GTGGCAGAAC	GTGACATTGTCTC	TAGATGTGCA	659 kb
1	1209795	AGCATGCAAC	GCGACACTGTAAC	TTAATGTCAC	5.8 sites/100kb
1	1276347	AGACTCATCG	GTGACAATGTCAC	TGGATTGGAA
1	1306375	ATTCTCGTTT	GCTACAAGGTCAC	GTATTAGTGG
1	1324315	AGTGGGCGGA	GTGACCACGTCAC	TTGTACGCCA
1	1361073	TTGGTTCTGC	ATTACGGTGTCAC	CTATTGGGAT
1	1380233	TGCCACGCGC	AATACGCTGTCAC	TGACCGTCAA
1	1400951	TATCGTTCAG	GTGACATTGTCAC	TAAATCAAAT
1	1409332	TGTAATGCTT	GTAACGGTGTCAC	TTTCGCCGCA
1	1419564	TGAACCTGTC	ATTACGTTGTCAC	ATTTTGAAAT
1	1430331	TTAGTTGATG	GTGACGTTGTCAC	TATGAAAGTC
1	1452857	AGAACCCGAG	GTGACAATGTCAC	AGAGTAATAA
1	1452897	ATTTCACTTG	GTGACAATGTCAC	GCAGCCCAGC
1	1460169	CGACATGAAA	GTTACAACGTCAT	GGCACTTAAG
1	1460890	TGCAAACCAA	GTTACGCGGTCAC	TCACATTTCG
1	1481992	CCAGCTATTT	GTCACCGCGTAAC	GCAGAACAAT
1	1482288	GACGCAAAAA	GTCACGTTGTCAC	TATTGTGCGA
1	1485814	ATGTGATTGC	GCTACAGTGTAAC	GGGAAGCCTG
1	1491315	TCCCAACTGA	GTTACGCGGTCAC	TATGCGCAGC
1	1495574	-	-	-
1	1496383	-	-	-
1	1496258	CTATTTTCTC	GTTACGCGGTCAC	TATACCGGTT
1	1498843	AACTGGTGAC	GTGACAACGTATC	GTAGAAACGC
1	1502750	CAGACAGTGG	GTTACGCTGTCAC	TGTATAACAA
1	1509634	TGCATAACGT	GCTACAACGTCAC	TTCTTGGCGG
1	1514485	TGCATAACGT	GCTACAACGTCAC	TTCTTGGCGG
1	1525363	ATGATTATTA	GTGACATTGTCAC	TGTACTTACG
1	1529108	CTGCTCGCCA	GTGACGTTGTAAC	CAGAGGCAGT
1	1541810	CACACAGGGA	GTGACAATGTCAC	TATAAGCGGC
1	1547039	GATCCAACCA	GTGACAGTGTAAT	GAAAAGTGCC
1	1547380	GGCCTAAAAC	GTGACAACGTCTC	TTTTGCTTCA
1	1553840	CCACTCTGAG	GTGACATTGTCAC	TCGATGGTGT
1	1584195	CCGAACGCGA	GTGACAACGTCAC	CATGCTAATA
1	1589103	CGCACTTTAC	GTGACAGTGTCGC	GGAAAAAAGC
1	1613769	AATGTGTACC	GTCACACCGTCAC	TGTTCTCGCC
1	1634118	GCGACCTTGG	GTGACACTGTCAC	CCAAGTGTTC
1	1663187	TGCAATTTTC	GCGACACTGTCAC	GCAGTGCCGA
1	1704337	CCAGAACGGC	GTGACATTGTCAC	GAGAAGATCC
1	1757500	TAACCTTCGT	GTGACAGAGTCAC	AACCACATCT
1	1796820	AGTGATGCCC	GTGATGTTGTAAC	GCCGATACTC
1	1902716	CAGCGTCATG	GTGACCATGTCAC	CGTTAGCAAT
2	109	CATTTTAAAT	ATTACAGTGTCAC	TTATTTACAA
2	188791	ATTGGCGAGC	GTTGCACTGTCAC	TCGTCAGCGG	550 kb
2	244302	CACCGTTAAA	GTGACAGAGTAAC	TGCCTGCTTT	6.6 sites/100kb
2	253443	ACCACATGAC	GTGACAAGGTGAC	CGTTTGGCGT
2	296649	CGTTCCGCCA	GTCACAATGTCAC	ACCCGCGAGT
2	324952	ACCGCATATT	GTGACAACGTAGC	GGCAGTCAAA
2	326029	AACAGGGAAC	GCTACACTGTCAC	TGGCTGCGAG
2	384332	ACCGCATATT	GTGACAACGTAGC	GGCAGTCAAA
2	403746	TGGTTAAGGT	GTGATGCGGTCAC	TTTTGTATTA
2	408474	TGGTTAAGGT	GTGATGCGGTCAC	TTTTGTATTG
2	421926	AACAGGGAAC	GCTACACTGTCAC	TGGCTGCGAG
2	450961	AGCGCAATCC	GTCACAACGTCAC	GTATTAATCA
2	453169	CAATATTCGG	GTGACGTTGTCAC	CAAGGTTCAG
2	471499	TTCAAAAAGC	GTTACGCGGTGAC	GAAGTGACGA
2	479599	GAGATTATCG	GTTACGTTGTGAC	GGCTTTAGTG
2	486041	TTTGATGACG	GTGACATCGTCAC	CTTTTTTCAG
2	495572	CTCAAAGTCG	GTGACATTGTCAC	GCAAAAGGCG
2	497814	GATGGTAATA	GTGACAATGTCAC	TGTTACTTTT
2	499353	GATGTGCAAC	GTGACCACGTCAC	GCTTATGACC
2	500162	ATAATGGTGC	GTTACCATGTCAC	CAAAAAAATT
2	509484	ACCAATAGAA	GCGACAGTGTCAC	AACAAACATT
2	509826	CCGTCAGATC	GTTACATTGTCAC	AGTTTCTATG
2	511601	AACTGATAAG	GTTGCAACGTCAC	GAGTTGATGA
2	512792	GCGGAGTTGA	GTGACAACGTCAC	CCGTCTCCTA
2	525673	ATCTACTAAA	GTTACGCGGTGAC	AGAATAGATT
2	537217	CCGTATTTTC	GTGACACTGTAAC	GCAGAGATCA
2	554590	CTCAACTCGA	GTTACATTGTCAC	TAAAGATGAC
2	558654	AAGGCTCAGG	GTTACAACGTCAC	TCAAAACTAT
2	583860	GCCAAGTTGG	GTTACGCGGTAAC	GTAGCGTACC
2	590712	AGGGGGAGCA	GTTACGCGGTGAC	CTGAGCCGCT
2	594764	TTGCTTTTGA	GTGACAACGTCAC	TGAGCTAAAA
2	603913	TACTGAGGTC	GATACAGTGTCAC	GCCAAGCCCA
2	635117	TCCATCAGCT	GAGACTTGGTCAC	CGAGTGATTA
2	637172	GATTCAAAAA	GTGACAATGTCAC	ACTAAAAAAT
2	695087	TCCGGCGCTC	GTTACGCGGTCAC	TGACTCTGAG
2	729404	ATCACCAATC	GTGACATTGTCAC	CGATATCCAC
2	738333	GAATGAAAGT	GTTACTGTGTCAC	TAAGAACAGA
Distribution of MatP-bound matS sites in JVV024. Replicon 1 and 2: ChrI and ChrII, respectively; Location: location of the central base of the motif; Motif: motif sequence; L and R: sequence on the left and right side of the motif, respectively; Domain length: length of the MatP domains and site density within the domain. The two sites that were moved from ChrI to ChrII are highlighted in bold.
