## Supplementary material for "MatP local enrichment delays segregation independently of tetramer formation and septal anchoring in *Vibrio cholerae*": sup data 6

### Sheet: Sheet1
Replicon	Location	L	Motif	R	Domain length
1	864642	ACGCCCAATA	GTTACCGCATCAC	CTTGATGGGC
1	951230	CTGAAAAAAG	GTGACCGTGTCGC	TCTGATGATG
1	1138281	GTGGCAGAAC	GTGACATTGTCTC	TAGATGTGCA	663 kb
1	1209795	AGCATGCAAC	GCGACACTGTAAC	TTAATGTCAC	6 sites/100kb
1	1276347	AGACTCATCG	GTGACAATGTCAC	TGGATTGGAA
1	1306375	ATTCTCGTTT	GCTACAAGGTCAC	GTATTAGTGG
1	1324315	AGTGGGCGGA	GTGACCACGTCAC	TTGTACGCCA
1	1373731	TGCATAACGT	GCTACAACGTCAC	TTCTTGGCGG
1	1378582	TGCATAACGT	GCTACAACGTCAC	TTCTTGGCGG
1	1385466	CAGACAGTGG	GTTACGCTGTCAC	TGTATAACAA
1	1389373	AACTGGTGAC	GTGACAACGTATC	GTAGAAACGC
1	1391958	CTATTTTCTC	GTTACGCGGTCAC	TATACCGGTT
1	1392308	GATGTGCAAC	GTGACCACGTCAC	GCTTATGACC
1	1393117	ATAATGGTGC	GTTACCATGTCAC	CAAAAAAATT
1	1397376	TCCCAACTGA	GTTACGCGGTCAC	TATGCGCAGC
1	1402877	ATGTGATTGC	GCTACAGTGTAAC	GGGAAGCCTG
1	1406403	GACGCAAAAA	GTCACGTTGTCAC	TATTGTGCGA
1	1406699	CCAGCTATTT	GTCACCGCGTAAC	GCAGAACAAT
1	1427801	TGCAAACCAA	GTTACGCGGTCAC	TCACATTTCG
1	1428522	CGACATGAAA	GTTACAACGTCAT	GGCACTTAAG
1	1435794	ATTTCACTTG	GTGACAATGTCAC	GCAGCCCAGC
1	1435834	AGAACCCGAG	GTGACAATGTCAC	AGAGTAATAA
1	1458360	TTAGTTGATG	GTGACGTTGTCAC	TATGAAAGTC
1	1469127	TGAACCTGTC	ATTACGTTGTCAC	ATTTTGAAAT
1	1479359	TGTAATGCTT	GTAACGGTGTCAC	TTTCGCCGCA
1	1487740	TATCGTTCAG	GTGACATTGTCAC	TAAATCAAAT
1	1508458	TGCCACGCGC	AATACGCTGTCAC	TGACCGTCAA
1	1527618	TTGGTTCTGC	ATTACGGTGTCAC	CTATTGGGAT
1	1529735	ATGATTATTA	GTGACATTGTCAC	TGTACTTACG
1	1533480	CTGCTCGCCA	GTGACGTTGTAAC	CAGAGGCAGT
1	1546182	CACACAGGGA	GTGACAATGTCAC	TATAAGCGGC
1	1551411	GATCCAACCA	GTGACAGTGTAAT	GAAAAGTGCC
1	1551752	GGCCTAAAAC	GTGACAACGTCTC	TTTTGCTTCA
1	1558212	CCACTCTGAG	GTGACATTGTCAC	TCGATGGTGT
1	1588567	CCGAACGCGA	GTGACAACGTCAC	CATGCTAATA
1	1593475	CGCACTTTAC	GTGACAGTGTCGC	GGAAAAAAGC
1	1618141	AATGTGTACC	GTCACACCGTCAC	TGTTCTCGCC
1	1638490	GCGACCTTGG	GTGACACTGTCAC	CCAAGTGTTC
1	1667559	TGCAATTTTC	GCGACACTGTCAC	GCAGTGCCGA
1	1708709	CCAGAACGGC	GTGACATTGTCAC	GAGAAGATCC
1	1761872	TAACCTTCGT	GTGACAGAGTCAC	AACCACATCT
1	1801192	AGTGATGCCC	GTGATGTTGTAAC	GCCGATACTC
1	1907088	CAGCGTCATG	GTGACCATGTCAC	CGTTAGCAAT
2	109	CATTTTAAAT	ATTACAGTGTCAC	TTATTTACAA
2	188791	ATTGGCGAGC	GTTGCACTGTCAC	TCGTCAGCGG	546 kb
2	244302	CACCGTTAAA	GTGACAGAGTAAC	TGCCTGCTTT	6.2 sites/100kb
2	253443	ACCACATGAC	GTGACAAGGTGAC	CGTTTGGCGT
2	296649	CGTTCCGCCA	GTCACAATGTCAC	ACCCGCGAGT
2	324952	ACCGCATATT	GTGACAACGTAGC	GGCAGTCAAA
2	326029	AACAGGGAAC	GCTACACTGTCAC	TGGCTGCGAG
2	384332	ACCGCATATT	GTGACAACGTAGC	GGCAGTCAAA
2	403746	TGGTTAAGGT	GTGATGCGGTCAC	TTTTGTATTA
2	408474	TGGTTAAGGT	GTGATGCGGTCAC	TTTTGTATTG
2	421926	AACAGGGAAC	GCTACACTGTCAC	TGGCTGCGAG
2	450961	AGCGCAATCC	GTCACAACGTCAC	GTATTAATCA
2	453169	CAATATTCGG	GTGACGTTGTCAC	CAAGGTTCAG
2	471499	TTCAAAAAGC	GTTACGCGGTGAC	GAAGTGACGA
2	479599	GAGATTATCG	GTTACGTTGTGAC	GGCTTTAGTG
2	486041	TTTGATGACG	GTGACATCGTCAC	CTTTTTTCAG
2	495572	CTCAAAGTCG	GTGACATTGTCAC	GCAAAAGGCG
2	497814	GATGGTAATA	GTGACAATGTCAC	TGTTACTTTT
2	505829	ACCAATAGAA	GCGACAGTGTCAC	AACAAACATT
2	506171	CCGTCAGATC	GTTACATTGTCAC	AGTTTCTATG
2	507946	AACTGATAAG	GTTGCAACGTCAC	GAGTTGATGA
2	509137	GCGGAGTTGA	GTGACAACGTCAC	CCGTCTCCTA
2	522018	ATCTACTAAA	GTTACGCGGTGAC	AGAATAGATT
2	533562	CCGTATTTTC	GTGACACTGTAAC	GCAGAGATCA
2	550935	CTCAACTCGA	GTTACATTGTCAC	TAAAGATGAC
2	554999	AAGGCTCAGG	GTTACAACGTCAC	TCAAAACTAT
2	580205	GCCAAGTTGG	GTTACGCGGTAAC	GTAGCGTACC
2	587057	AGGGGGAGCA	GTTACGCGGTGAC	CTGAGCCGCT
2	591109	TTGCTTTTGA	GTGACAACGTCAC	TGAGCTAAAA
2	600258	TACTGAGGTC	GATACAGTGTCAC	GCCAAGCCCA
2	631462	TCCATCAGCT	GAGACTTGGTCAC	CGAGTGATTA
2	633517	GATTCAAAAA	GTGACAATGTCAC	ACTAAAAAAT
2	691432	TCCGGCGCTC	GTTACGCGGTCAC	TGACTCTGAG
2	725749	ATCACCAATC	GTGACATTGTCAC	CGATATCCAC
2	734678	GAATGAAAGT	GTTACTGTGTCAC	TAAGAACAGA
Distribution of MatP-bound matS sites in EPV487. Replicon 1 and 2: ChrI and ChrII, respectively; Location: location of the central base of the motif; Motif: motif sequence; L and R: sequence on the left and right side of the motif, respectively; Domain length: length of the MatP domains and site density within the domain. Sites inside the inverted region are shown in bold.
